# Multi-layered apoplastic barrier underlying the ability of Na^+^ exclusion in *Vigna marina*

**DOI:** 10.1101/2024.04.23.590519

**Authors:** Fanmiao Wang, Keitaro Tanoi, Takaki Yamauchi, Ken Naito

## Abstract

- Salt tolerance is important to tackle problems of soil salinization and ground water depletion. However, developing salt tolerant crops is facing difficulties due to limited potential in model plants and crop species. Thus, it is important to elucidate how coastal species, such as *Vigna marina*, adapt to saline environments.
- By comparative transcriptome and histological analyses, this study elucidated one important aspect of how *Vigna marina* achieves salt exclusion and extraordinary salt tolerance.
- Under salt stress, genes involved in casparian strip formation were specifically upregulated in JP247202 (*V. marina*). JP247202 reinforced apoplastic barrier with thick lignification in multiple layers of cells around endodermis. Also, disruption of lignification led to a dramatic increase of shoot Na^+^ accumulation and salt lesion in JP247202. Interestingly, despite the salt-induced apoplastic barrier, JP247202 maintained transport of essential ions including K^+^, Mg^2+^, and Ca^2+^.
- Our results revealed that lignification of multi-layered cells around endodermis was an important apoplastic barrier to the transport of Na^+^ to shoots in JP247202, while it did not restrict the transport of K^+^, Mg^2+^, and Ca^2+^. This feature, together with the ability of Na^+^ excretion by SOS1, enables *V. marina* to thrive in marine beaches.
