## Supplemental Tables for "Multi-layered apoplastic barrier underlying the ability of Na^+^ exclusion in *Vigna marina*": Suppl.Tables.xlsx

### Sheet: Suppl. Table 1
Suppl. Table 1 List of root samples in RNA-seq data. Timepoints D1, N1, D2 and N2 indicate 24 hours (day 1), 36 hours (night 1), 48 hours (day 2) and 60 hours (night 2) after salt treatment.
Accessions	Conditions	Timepoints	Replicates
JP235855	control	D1	1
JP235855	control	D1	2
JP235855	control	D1	3
JP235855	control	N1	1
JP235855	control	N1	2
JP235855	control	N1	3
JP235855	control	D2	1
JP235855	control	D2	2
JP235855	control	D2	3
JP235855	control	N2	1
JP235855	control	N2	2
JP235855	control	N2	3
JP235855	200 mM of NaCl	D1	1
JP235855	200 mM of NaCl	D1	2
JP235855	200 mM of NaCl	D1	3
JP235855	200 mM of NaCl	N1	1
JP235855	200 mM of NaCl	N1	2
JP235855	200 mM of NaCl	N1	3
JP235855	200 mM of NaCl	D2	1
JP235855	200 mM of NaCl	D2	2
JP235855	200 mM of NaCl	D2	3
JP235855	200 mM of NaCl	N2	1
JP235855	200 mM of NaCl	N2	2
JP235855	200 mM of NaCl	N2	3
JP233389	control	D1	1
JP233389	control	D1	2
JP233389	control	D1	3
JP233389	control	N1	1
JP233389	control	N1	2
JP233389	control	N1	3
JP233389	control	D2	1
JP233389	control	D2	2
JP233389	control	D2	3
JP233389	control	N2	1
JP233389	control	N2	2
JP233389	control	N2	3
JP233389	200 mM of NaCl	D1	1
JP233389	200 mM of NaCl	D1	2
JP233389	200 mM of NaCl	D1	3
JP233389	200 mM of NaCl	N1	1
JP233389	200 mM of NaCl	N1	2
JP233389	200 mM of NaCl	N1	3
JP233389	200 mM of NaCl	D2	1
JP233389	200 mM of NaCl	D2	2
JP233389	200 mM of NaCl	D2	3
JP233389	200 mM of NaCl	N2	1
JP233389	200 mM of NaCl	N2	2
JP233389	200 mM of NaCl	N2	3
JP247202	control	D1	1
JP247202	control	D1	2
JP247202	control	D1	3
JP247202	control	N1	1
JP247202	control	N1	2
JP247202	control	N1	3
JP247202	control	D2	1
JP247202	control	D2	2
JP247202	control	D2	3
JP247202	control	N2	1
JP247202	control	N2	2
JP247202	control	N2	3
JP247202	200 mM of NaCl	D1	1
JP247202	200 mM of NaCl	D1	2
JP247202	200 mM of NaCl	D1	3
JP247202	200 mM of NaCl	N1	1
JP247202	200 mM of NaCl	N1	2
JP247202	200 mM of NaCl	N1	3
JP247202	200 mM of NaCl	D2	1
JP247202	200 mM of NaCl	D2	2
JP247202	200 mM of NaCl	D2	3
JP247202	200 mM of NaCl	N2	1
JP247202	200 mM of NaCl	N2	2
JP247202	200 mM of NaCl	N2	3

### Sheet: Suppl.Table 2
Suppl. Table 2 Number of differentially expressed genes (DEGs) between control and 200 mM of NaCl in accessions JP235855, JP233389 and JP247202. DEGs were determined by an FDR ˂ 0.01 and an absolute log2 fold change > 1. Timepoints D1, N1, D2 and N2 indicate 24 hours (day 1), 36 hours (night 1), 48 hours (day 2) and 60 hours (night 2) after salt treatment. Common indicate those shared between tim…
Accessions	Timepoints	Contrast	Total	Upregulated	Downregulated
JP235855	D1	control v.s. 200 mM of NaCl	1757	899	858
JP235855	N1	control v.s. 200 mM of NaCl	3763	1891	1872
JP235855	D2	control v.s. 200 mM of NaCl	2297	1197	1100
JP235855	N2	control v.s. 200 mM of NaCl	2925	1469	1456
JP235855	common	control v.s. 200 mM of NaCl	597	319	278
JP233389	D1	control v.s. 200 mM of NaCl	1176	656	520
JP233389	N1	control v.s. 200 mM of NaCl	3379	2341	1038
JP233389	D2	control v.s. 200 mM of NaCl	898	543	355
JP233389	N2	control v.s. 200 mM of NaCl	580	323	257
JP233389	common	control v.s. 200 mM of NaCl	260	148	112
JP247202	D1	control v.s. 200 mM of NaCl	1	0	1
JP247202	N1	control v.s. 200 mM of NaCl	0	0	0
JP247202	D2	control v.s. 200 mM of NaCl	1176	601	575
JP247202	N2	control v.s. 200 mM of NaCl	781	481	300
JP247202	common	control v.s. 200 mM of NaCl	453	289	164

### Sheet: Suppl.Table 3
Suppl. Table 3 Result of Gene Ontology (GO) enrichment for common differentially expressed genes (DEGs). Common DEGs indicate DEGs that were shared between time points (day 1, night 1, day 2 and night 2 for JP235855 and JP233389; day 2 and night 2 for JP247202). GO terms of biological process (BP), molecular function (MF), cellular component (CC) and KEGG pathway were included. -log10 (FDR) and l…
Category	Source	Term_name	Term_id	- log10(FDR)/log10 (FDR)
				JP235855	JP233389	JP247202
common between three accessions	GO:BP	secondary metabolic process	GO:0019748	2.3203	1.87974	5.55682
common between three accessions	GO:MF	carbohydrate transmembrane transporter activity	GO:0015144	3.24695	4.40382	3.60765
common between three accessions	GO:MF	sugar transmembrane transporter activity	GO:0051119	4.11659	5.16772	3.1226
common between two accessions	GO:BP	phenylpropanoid metabolic process	GO:0009698		2.85844	6.84249
common between two accessions	GO:BP	phenylpropanoid biosynthetic process	GO:0009699		2.73715	6.07762
common between two accessions	GO:BP	secondary metabolite biosynthetic process	GO:0044550		2.46379	4.46248
common between two accessions	GO:BP	organic acid transport	GO:0015849	3.85194		2.60856
common between two accessions	GO:BP	carboxylic acid transport	GO:0046942	2.9762		1.74152
common between two accessions	GO:BP	amino acid transport	GO:0006865	1.95495		1.37139
common between two accessions	GO:BP	carbohydrate transport	GO:0008643	4.46458	2.22505
JP247202-specific	GO:BP	pigment metabolic process	GO:0042440			3.60057
JP247202-specific	GO:BP	suberin biosynthetic process	GO:0010345			2.98924
JP247202-specific	GO:BP	porphyrin-containing compound metabolic process	GO:0006778			1.94075
JP247202-specific	GO:BP	tetrapyrrole metabolic process	GO:0033013			1.87277
JP247202-specific	GO:BP	lignin metabolic process	GO:0009808			1.83968
JP247202-specific	GO:BP	chlorophyll catabolic process	GO:0015996			1.59222
JP247202-specific	GO:BP	porphyrin-containing compound catabolic process	GO:0006787			1.50378
JP247202-specific	GO:BP	tetrapyrrole catabolic process	GO:0033015			1.50378
JP247202-specific	GO:BP	chlorophyll metabolic process	GO:0015994			1.4794
JP247202-specific	GO:BP	pigment catabolic process	GO:0046149			1.41996
JP247202-specific	GO:MF	phosphatidylinositol-3,4,5-trisphosphate 5-phosphatase activity	GO:0034485			-2.00314
JP247202-specific	GO:MF	phosphatidylinositol-4,5-bisphosphate 5-phosphatase activity	GO:0004439			-1.69283
JP247202-specific	GO:MF	phosphatidylinositol trisphosphate phosphatase activity	GO:0034594			-1.69283
JP247202-specific	GO:MF	phosphatidylinositol-4,5-bisphosphate phosphatase activity	GO:0106019			-1.69283
JP247202-specific	GO:MF	phosphatidylinositol phosphate 5-phosphatase activity	GO:0034595			-1.30275
JP247202-specific	GO:MF	fatty acid elongase activity	GO:0009922			1.30343
JP247202-specific	GO:CC	apoplast	GO:0048046			-2.68817
JP247202-specific	KEGG	Cutin, suberine and wax biosynthesis	KEGG:00073			2.15437
JP247202-specific	KEGG	ABC transporters	KEGG:02010			1.76192
JP233389-specific	GO:BP	carbohydrate transmembrane transport	GO:0034219		4.46031
JP233389-specific	GO:BP	response to water deprivation	GO:0009414		3.04504
JP233389-specific	GO:BP	response to water	GO:0009415		2.91915
JP233389-specific	GO:BP	response to oxidative stress	GO:0006979		2.71824
JP233389-specific	GO:BP	response to acid chemical	GO:0001101		2.6217
JP233389-specific	GO:MF	sucrose transmembrane transporter activity	GO:0008515		1.49842
JP233389-specific	GO:MF	oligosaccharide transmembrane transporter activity	GO:0015157		1.35637
JP233389-specific	GO:MF	disaccharide transmembrane transporter activity	GO:0015154		1.35637
JP235855-specific	GO:BP	organic anion transport	GO:0015711	2.22062
JP235855-specific	GO:BP	response to heat	GO:0009408	2.16116
JP235855-specific	GO:BP	organic acid transmembrane transport	GO:1903825	1.30721
JP235855-specific	GO:MF	amino acid transmembrane transporter activity	GO:0015171	2.27614
JP235855-specific	GO:MF	carboxylic acid transmembrane transporter activity	GO:0046943	1.72121
JP235855-specific	GO:MF	organic acid transmembrane transporter activity	GO:0005342	1.72121
JP235855-specific	GO:MF	oxidoreductase activity, acting on the aldehyde or oxo group of donors, NAD or NADP as acceptor	GO:0016620	1.55054
JP235855-specific	GO:MF	dioxygenase activity	GO:0051213	-2.4161
JP235855-specific	GO:MF	2-oxoglutarate-dependent dioxygenase activity	GO:0016706	-2.23372
JP235855-specific	GO:MF	oxidoreductase activity, acting on paired donors, with incorporation or reduction of molecular oxygen	GO:0016705	-1.45182
JP235855-specific	GO:MF	monooxygenase activity	GO:0004497	-1.35149
JP235855-specific	KEGG	Nitrogen metabolism	KEGG:00910	-1.52514

### Sheet: Suppl.Table 4
Suppl. Table 4. List of candidate genes for the formation of lignified apoplastic barrier.
Gene ID	Homolog in Arabidopsis	Gene names	Gene Description
Vigma.08G088800.01	AT5G54160	O-methyltransferase 1/OMT1	A caffeic acid/5-hydroxyferulic acid O-methyltransferase. Interacts with 14-4-3 proteins in yeast 2 hybrid assay. AtOMT1 (At5g54160) encodes a flavonol 3?-O-methyltransferase that is highly active towards quercetin and myricetin. The substrate specificity identifies the enzyme as flavonol 3?-methyltransferase which replaces the former annotation of the gene to encode a caffeic acid/5-hydroxyferul…
Vigma.04G217500.01	AT5G42500	Dirigent protein 2/DIR2	Member of the dirigent protein family. Dirigent proteins function in stereoselective radical-radical coupling in lignan biosynthesis and other phenylpropanoid components.
Vigma.04G137000.01	AT4G01070	UDP-glycosyltransferase 72B1/GT72B1	the glycosyltransferase (UGT72B1) is involved in metabolizing xenobiotica (chloroaniline and chlorophenole). Comparison between wild type and knock-out mutant demonstrates the central role of this gene for metabolizing chloroaniline but significantly less for chlorophenole. The glucosyltransferase preferred UDP-xylose over UDP-glucose indicating its (additional) functioning as a xylosyltransferas…
Vigma.07G138500.01	AT1G78340	Glutathione S-transferase TAU 22/GSTU22	Encodes glutathione transferase belonging to the tau class of GSTs.
Vigma.01G182100.01	AT3G19290	ABRE binding factor 4/ABF4	bZIP transcription factor with specificity for abscisic acid-responsive elements (ABRE). Mediates ABA-dependent stress responses.ABF4 acts through SnRK2 pathway and binds to ABA response elements of the promoters of NYE1 and regulates their expression to promote chlorophyll degradation.
Vigma.06G123700.01	AT5G57620	Myb domain protein 36/Myb36	MYB36 is a transcriptional regulator that acts to promote differentiation of the endodermis during root development. It promotes the development the Casparian band in part by regulating the expression of genes involved in localizing lignin biosynthetic machinery to the Casparian band. MYB36 binds to and regulates the expression of factors involved in producing the Casparian band including CASP1, …
Vigma.05G059900.01	AT3G06390	CASP-like protein 1D2/CASPL1D2	Uncharacterised protein family
Vigma.08G072000.01	AT5G52510	SCARECROW-like 8/SCL8	Encodes a member of a novel family having similarity to DNA binding proteins containing basic-leucine zipper regions; scr is expressed in cortex/endodermal initial cells and in the endodermal cell lineage. Regulates the radial organization of the root. Is required cell-autonomously for distal specification of the quiescent center, which in turn regulates stem cell fate of immediately surrounding …
Vigma.01G146400.01	AT4G20140	GASSHO1/GSO1	Encodes GASSHO1 (GSO1), a putative leucine-rich repeat transmembrane-type receptor kinase. GSO1 and a homolog GSO2 (At5g44700) are required for the formation of a normal epidermal surface during embryogenesis. Necessary for localizing CASPARIAN STRIP DOMAIN PROTEINS (CASPs) - major players of endodermal differentiation - into an uninterrupted, ring-like domain.
